## Supplementary material for "Mapping the sequence preference of the generalist class II lanthipeptide synthetase ProcM by mRNA display": Primer sequences

### Sheet: validation primers
	core peptide sequence	Primer
1	ARVSIIMCNQPHDYWEGEA	TCCGCCCCCCGTCTTAGGCTTCACCCTCCCAATAGTCATGGGGTTGGTTACACATTATTATAGAAACCCGCGCTCCCCCAGCCACACCTT
2	AMDSDEMCEEPHDYWEGEA	TCCGCCCCCCGTCTTAGGCTTCGCCCTCCCAATAGTCATGCGGCTCCTCACACATCTCATCACTATCCATTGCTCCCCCAGCCACACCTT
3	ANDSVEICQEPHDYWEGEA	TCCGCCCCCCGTCTTAGGCTTCTCCTTCCCAGTAATCGTGCGGTTCTTGACAAATTTCCACCGAATCATTTGCTCCCCCAGCCACACCTT
4	ANISVEICMEPHDYWEGEA	TCCGCCCCCCGTCTTAGGCTTCGCCTTCCCAGTAATCATGCGGTTCCATGCAGATTTCAACGCTAATGTTTGCTCCCCCAGCCACACCTT
5	ANQSNEGCEEPHDYWEGEA	TCCGCCCCCCGTCTTAGGCTTCGCCTTCCCAATAATCATGGGGTTCTTCGCAGCCCTCATTGGACTGGTTCGCTCCCCCAGCCACACCTT
6	AGDSLHQCMHPHDYWEGEA	TCCGCCCCCCGTCTTAGGCTTCCCCTTCCCAATAGTCATGCGGGTGCATACATTGGTGAAGGCTATCTCCTGCTCCCCCAGCCACACCTT
7	ADHSHDVCVHPHDYWEGEA	TCCGCCCCCCGTCTTAGGCTTCCCCTTCCCAGTAGTCGTGTGGGTGAACACATACGTCGTGTGAGTGATCCGCTCCCCCAGCCACACCTT
8	AEDSVHQCHGPHDYWEGEA	TCCGCCCCCCGTCTTAGGCCTCACCCTCCCAGTAGTCATGGGGACCGTGACACTGATGGACCGAATCCTCTGCTCCCCCAGCCACACCTT
9	AGKSVHGCMHPHDYWEGEA	TCCGCCCCCCGTCTTAGGCCTCGCCTTCCCAATAGTCATGTGGATGCATACATCCATGCACGCTTTTGCCCGCTCCCCCAGCCACACCTT
10	AINSVHMCHHPHDYWEGEA	TCCGCCCCCCGTCTTAGGCTTCACCTTCCCAGTAGTCATGTGGATGGTGACACATGTGGACGGAGTTAATAGCTCCCCCAGCCACACCTT
11	AGNSIHDCKHPHDYWEGEA	TCCGCCCCCCGTCTTAGGCCTCTCCCTCCCAATAATCATGCGGATGTTTGCAGTCATGGATACTGTTGCCAGCTCCCCCAGCCACACCTT
12	AGQSMHKCGHPHDYWEGEA	TCCGCCCCCCGTCTTAGGCTTCACCTTCCCAATAATCATGTGGATGACCGCACTTGTGCATAGATTGACCTGCTCCCCCAGCCACACCTT
13	AVMSGIDCQGPHDYWEGEA	TCCGCCCCCCGTCTTAGGCTTCGCCTTCCCAGTAGTCGTGAGGTCCCTGGCAATCAATCCCGCTCATAACCGCTCCCCCAGCCACACCTT
14	ADNSKNICKGPHDYWEGEA	TCCGCCCCCCGTCTTAGGCTTCTCCCTCCCAATAATCATGTGGTCCCTTACAGATATTCTTACTATTATCCGCTCCCCCAGCCACACCTT
15	ADNSQHICQGPHDYWEGEA	TCCGCCCCCCGTCTTAGGCTTCTCCTTCCCAGTAATCATGTGGTCCCTGACAGATGTGTTGTGAATTATCAGCTCCCCCAGCCACACCTT
16	AKKSDERCRIPHDYWEGEA	TCCGCCCCCCGTCTTAGGCCTCCCCTTCCCAATAATCGTGAGGAATGCGACAGCGTTCATCGCTTTTTTTCGCTCCCCCAGCCACACCTT
17	ARESDKQCRGPHDYWEGEA	TCCGCCCCCCGTCTTAGGCTTCGCCTTCCCAATAATCATGGGGTCCCCGGCACTGTTTATCGCTTTCGCGTGCTCCCCCAGCCACACCTT
18	AEMSNKRCKDPHDYWEGEA	TCCGCCCCCCGTCTTAGGCCTCGCCCTCCCAGTAATCGTGAGGATCTTTACACCGTTTATTCGACATTTCCGCTCCCCCAGCCACACCTT
19	AGDSGGKCKEPHDYWEGEA	TCCGCCCCCCGTCTTAGGCTTCACCCTCCCAATAGTCGTGTGGTTCCTTACATTTCCCTCCCGAATCGCCAGCTCCCCCAGCCACACCTT
20	ANKSKHNCRMPHDYWEGEA	TCCGCCCCCCGTCTTAGGCCTCGCCTTCCCAATAGTCGTGGGGCATACGACAGTTGTGTTTGCTTTTGTTCGCTCCCCCAGCCACACCTT
21	ALGSDRNCDMPHDYWEGEA	TCCGCCCCCCGTCTTAGGCCTCGCCTTCCCAATAGTCATGCGGCATATCACAGTTTCTATCGCTCCCTAAAGCTCCCCCAGCCACACCTT
22	AADHNMQCKMGMSGEEGEA	TCCGCCCCCCGTCTTAGGCTTCCCCCTCCTGGACAGACATCTCGCCGTCACACTGTTTATTATGGTCTGCGGCTCCCCCAGCCACACCTT
23	AADHNDHCVVEESDMEGEA	TCCGCCCCCCGTCTTAGGCCTCGCCCTCCTTTTCGCTTTGTTCACGATCACAGACCACGTTATGGTCTGCTGCTCCCCCAGCCACACCTT
24	AADHNQQCQRGDSGEEGEA	TCCGCCCCCCGTCTTAGGCTTCCCCTTCATTTTGACTTTCGATGATTTTACAAACCTGATTATGGTCGGCAGCTCCCCCAGCCACACCTT
25	AADHNHDCMRGESLVEGEA	TCCGCCCCCCGTCTTAGGCCTCGCCTTCCTGTATGCTACCTTTCTCTTTACATTGATGGTTATGATCTGCTGCTCCCCCAGCCACACCTT
26	AADHNQVCKIIESQNEGEA	TCCGCCCCCCGTCTTAGGCTTCACCCTCTTCACCACTATCCCCCCGTTGACATTGTTGATTGTGATCGGCTGCTCCCCCAGCCACACCTT
27	AADHNKECDNEVSRNEGEA	TCCGCCCCCCGTCTTAGGCCTCACCCTCCTCATCTGAGTTTCCCCGGTCACAATGCTGGTTATGATCTGCGGCTCCCCCAGCCACACCTT
28	AADHNVVCDREQSEKEGEA	TCCGCCCCCCGTCTTAGGCCTCCCCTTCCATATCACTCTCCTCAACTACACAATGGTCATTGTGGTCAGCGGCTCCCCCAGCCACACCTT
29	AADHNKQCDGEMSVQEGEA	TCCGCCCCCCGTCTTAGGCCTCACCTTCCTCGCCAGACATGCCCATTTTACACTGCATGTTATGGTCCGCTGCTCCCCCAGCCACACCTT
30	AADHNQICGGIVSENEGEA	TCCGCCCCCCGTCTTAGGCTTCTCCCTCATTTTCGCTTACAATTCCTCCACATATCTGATTGTGATCTGCTGCTCCCCCAGCCACACCTT
31	AADHNVHCEGVLSNHEGEA	TCCGCCCCCCGTCTTAGGCTTCACCTTCGTGGTTGCTAAGCACGCCCTCACAATGGACATTATGATCTGCCGCTCCCCCAGCCACACCTT
32	AADHNIHCRGIESKNEGEA	TCCGCCCCCCGTCTTAGGCCTCGCCCTCATTTTTGGATTCAATTCCACGACAATGGATGTTGTGATCTGCTGCTCCCCCAGCCACACCTT
33	AADHNHGCKKEMSENEGEA	TCCGCCCCCCGTCTTAGGCTTCACCCTCGTTCTCGCTCATCTCTTTTTTACAGCCGTGATTATGGTCAGCGGCTCCCCCAGCCACACCTT
34	AADHNQMCNKNMSENEGEA	TCCGCCCCCCGTCTTAGGCTTCACCTTCATTTTCGCTCATGTTCTTATTGCACATTTGGTTGTGATCGGCTGCTCCCCCAGCCACACCTT
35	AADHNMQCGLKHSMGEGEA	TCCGCCCCCCGTCTTAGGCTTCTCCCTCTCCCATGCTATGCTTCAATCCACACTGCATATTGTGGTCAGCCGCTCCCCCAGCCACACCTT
36	AADHNHVCVQIKSGHEGEA	TCCGCCCCCCGTCTTAGGCCTCACCTTCATGCCCGGACTTAATTTGCACGCATACATGATTGTGATCGGCAGCTCCCCCAGCCACACCTT
37	AADHNMLCRQILSIDEGEA	TCCGCCCCCCGTCTTAGGCTTCGCCTTCATCTATTGAAAGAATCTGGCGACAAAGCATATTGTGATCGGCTGCTCCCCCAGCCACACCTT
38	AADHNHDCNMLDSVIEGEA	TCCGCCCCCCGTCTTAGGCCTCCCCTTCGATAACACTATCCAGCATATTACAATCGTGGTTATGATCCGCTGCTCCCCCAGCCACACCTT
39	AADHNLRCVRQKSGGEGEA	TCCGCCCCCCGTCTTAGGCTTCGCCTTCTCCTCCTGACTTCTGACGGACGCAGCGTAAATTGTGATCCGCAGCTCCCCCAGCCACACCTT
40	AACKKEIISERPAYWEGEA	TCCGCCCCCCGTCTTAGGCTTCACCTTCCCAGTATGCTGGACGTTCGCTGATAATTTCTTTTTTACATGCGGCTCCCCCAGCCACACCTT
41	AACHQIQISGEPAYWEGEA	TCCGCCCCCCGTCTTAGGCCTCACCTTCCCAGTATGCTGGCTCGCCAGAGATTTGAATTTGATGGCACGCAGCTCCCCCAGCCACACCTT
42	AACIDRHDSIEPAYWEGEA	TCCGCCCCCCGTCTTAGGCTTCGCCTTCCCAATAAGCCGGTTCAATGGAATCATGCCGATCTATGCAAGCCGCTCCCCCAGCCACACCTT
43	AACMKIEHSNDPAYWEGEA	TCCGCCCCCCGTCTTAGGCTTCCCCTTCCCAGTAAGCGGGATCATTCGAGTGCTCTATTTTCATACATGCGGCTCCCCCAGCCACACCTT
44	AACILHHDSMEPAYWEGEA	TCCGCCCCCCGTCTTAGGCCTCACCTTCCCAATAAGCCGGTTCCATAGAATCGTGATGCAATATGCACGCCGCTCCCCCAGCCACACCTT
45	AACRNINMSKVPAYWEGEA	TCCGCCCCCCGTCTTAGGCCTCTCCTTCCCAGTACGCCGGGACCTTCGACATATTGATATTACGGCAGGCCGCTCCCCCAGCCACACCTT
46	AACEMDHISLLPAYWEGEA	TCCGCCCCCCGTCTTAGGCTTCGCCTTCCCAATAGGCAGGCAGCAGACTGATGTGATCCATTTCACAGGCAGCTCCCCCAGCCACACCTT
47	AACIHQEDSDIPAYWEGEA	TCCGCCCCCCGTCTTAGGCCTCACCTTCCCAATATGCTGGAATATCGGAATCTTCCTGGTGAATGCAAGCTGCTCCCCCAGCCACACCTT
48	AACDDIQMSDEPAYWEGEA	TCCGCCCCCCGTCTTAGGCTTCACCTTCCCAATACGCCGGTTCGTCTGACATCTGAATGTCATCACATGCGGCTCCCCCAGCCACACCTT
49	AACDKERISEDPAYWEGEA	TCCGCCCCCCGTCTTAGGCTTCCCCTTCCCAGTATGCTGGGTCCTCACTAATGCGCTCCTTGTCACATGCAGCTCCCCCAGCCACACCTT
50	AACGQVGKSHGPAYWEGEA	TCCGCCCCCCGTCTTAGGCTTCACCCTCCCAGTAAGCAGGGCCATGACTTTTTCCGACCTGCCCACAGGCTGCTCCCCCAGCCACACCTT
51	AACNVDQKSHHPAYWEGEA	TCCGCCCCCCGTCTTAGGCCTCTCCCTCCCAATAAGCAGGGTGGTGTGACTTCTGATCTACGTTACAAGCAGCTCCCCCAGCCACACCTT
52	AACIHNHDSMRPAYWEGEA	TCCGCCCCCCGTCTTAGGCCTCTCCTTCCCAATAAGCTGGGCGCATGGAGTCATGGTTATGGATACACGCCGCTCCCCCAGCCACACCTT
53	AACNRDQVSINPAYWEGEA	TCCGCCCCCCGTCTTAGGCTTCCCCTTCCCAATAGGCCGGGTTAATGCTGACCTGGTCACGATTACAAGCGGCTCCCCCAGCCACACCTT
54	AACMHQMKSIDPAYWEGEA	TCCGCCCCCCGTCTTAGGCTTCGCCCTCCCAATATGCCGGGTCAATGCTTTTCATCTGGTGCATACACGCGGCTCCCCCAGCCACACCTT
55	AACMLDMESDIPAYWEGEA	TCCGCCCCCCGTCTTAGGCTTCACCTTCCCAATAAGCGGGAATGTCGCTTTCCATATCCAGCATACAGGCTGCTCCCCCAGCCACACCTT
56	AACGGNHDSEMPAYWEGEA	TCCGCCCCCCGTCTTAGGCTTCGCCTTCCCAATAGGCAGGCATTTCGCTATCATGGTTGCCACCACATGCCGCTCCCCCAGCCACACCTT
57	AACNKVDESGIPAYWEGEA	TCCGCCCCCCGTCTTAGGCTTCCCCTTCCCAGTATGCCGGAATACCCGATTCATCGACTTTATTGCACGCGGCTCCCCCAGCCACACCTT
58	AACMGLERSDKPAYWEGEA	TCCGCCCCCCGTCTTAGGCTTCACCTTCCCAATAGGCTGGTTTATCACTTCTTTCAAGGCCCATACAAGCAGCTCCCCCAGCCACACCTT
59	AACQVVQESREPAYWEGEA	TCCGCCCCCCGTCTTAGGCTTCTCCTTCCCAGTACGCTGGTTCTCTGGATTCTTGCACTACTTGGCAGGCCGCTCCCCCAGCCACACCTT
60	AACDENKDSDHPAYWEGEA	TCCGCCCCCCGTCTTACGCCTCTCCTTCCCAATATGCAGGATGATCGGAATCTTTATTTTCGTCGCAAGCGGCTCCCCCAGCCACACCTT

### Sheet: library primers
Ring7_R129	CTCACCCTCCCAATAGGCTGGSHBSHBGGASHBSHBSHBSHBSHBGCAGGCCGCTCCCCCAGCCACACCTTCCAGCTCATCATCAGACAGATTTTGGCGATGAGAGTTTAGGTCTTCTGTGGTAATCGA
ring6_R88	TTTCCGCCCCCCGTCTTAGGCCTCACCCTCSHBSHBGGASHBSHBSHBSHBGCASHBSHBGTTATGATCGGCCGCTCCCCCAGCCACA
ring5_R88	TTTCCGCCCCCCGTCTTAGGCCTCACCCTCCCAATAGTCATGTGGSHBSHBGCASHBSHBSHBGGASHBSHBCGCTCCCCCAGCCACA
HA_F115	GGCGTAATACGACTCACTATAGGGTTAACTTTAAGAAGGAGAAAAACATGTATCCTTATGATGTTCCCGATTATGCCAGCAGCGGCCATATGTCAGAAGAGCAACTGAAGGCATT
HA_F127	AAGAGCAACTGAAGGCATTCCTCACCAAAGTTCAAGCCGATACTTCACTACAGGAACAGTTAAAGATAGAAGGAGCTGATGTTGTAGCCATTGCCAAAGCTGCAGGCTTCTCGATTACCACAGAAGA
T7_F21	GGCGTAATACGACTCACTATA
uniR18	TTTCCGCCCCCCGTCTTA
Lib_R78	TCCCCCAGCCACACCTTCCAGCTCATCATCAGACAGATTTTGGCGATGAGAGTTTAGGTCTTCTGTGGTAATCGAGAA
R5_R45	TTTCCGCCCCCCGTCTTAGGCCTCACCCTCCCAATAGTCATGTGG
R6_R30	TTTCCGCCCCCCGTCTTAGGCCTCACCCTC
R7_R36	TTTCCGCCCCCCGTCTTAGGCCTCACCCTCCCAATA
qPCR_F20	TACCACAGAAGACCTAAACT
T7fwd	GGCGTAATACGACTCACTATAGGGTTAA
LPrev1	TCCCCCAGCCACACCTT

### Sheet: NGS primer
Seqindex12	CAAGCAGAAGACGGCATACGAGATTACAAGGTGACTGGAGTTCAGACGTGT
Seqindex11	CAAGCAGAAGACGGCATACGAGATGTAGCCGTGACTGGAGTTCAGACGTGT
Seqindex10	CAAGCAGAAGACGGCATACGAGATAAGCTAGTGACTGGAGTTCAGACGTGT
Seqindex9	CAAGCAGAAGACGGCATACGAGATCTGATCGTGACTGGAGTTCAGACGTGT
Seqindex8	CAAGCAGAAGACGGCATACGAGATTCAAGTGTGACTGGAGTTCAGACGTGT
Seqindex7	CAAGCAGAAGACGGCATACGAGATGATCTGGTGACTGGAGTTCAGACGTGT
Seqindex5	CAAGCAGAAGACGGCATACGAGATCACTGTGTGACTGGAGTTCAGACGTGT
Seqindex4	CAAGCAGAAGACGGCATACGAGATTGGTCAGTGACTGGAGTTCAGACGTGT
Seqindex3	CAAGCAGAAGACGGCATACGAGATGCCTAAGTGACTGGAGTTCAGACGTGT
Seqindex2	CAAGCAGAAGACGGCATACGAGATACATCGGTGACTGGAGTTCAGACGTGT
Seqindex1	CAAGCAGAAGACGGCATACGAGATCGTGATGTGACTGGAGTTCAGACGTGT
Rd2_PrcA2.8	CTGGAGTTCAGACGTGTGCTCTTCCGATCTTTTCCGCCCCCCGT
Rd1_PrcA2.8	CTTTCCCTACACGACGCTCTTCCGATCTATTACCACAGAAGACCTAAACTCT
SeqRd2	CAAGCAGAAGACGGCATACGAGATATTGGCGTGACTGGAGTTCAGACGTGT
SeqRd1	AATGATACGGCGACCACCGAGATCTACACACACTCTTTCCCTACACGACGC
