## Supplementary material for "Mapping the sequence preference of the generalist class II lanthipeptide synthetase ProcM by mRNA display": Experimental validation data

### Sheet: Fig 5B
		The mass value in green was determined by MALDI-ToF						The product area in orange was determined by LC-MS.
R5	sequence	probability	cyclization	undehydrated	dehydrated		cyclization	cyclization area	undehydrated	undehydrated area	dehydrated	dehydrated area	cyclization ratio	class	probability
1	ARVSIIMCNQPHDYWEGEA	0.850752	2201	2344	2326		734.334	1.37753e+06	782	121713	776	0	0.918817	Unbound	0.850752
2	AMDSDEMCEEPHDYWEGEA	0.844696	2225.78	2368.78	2350.78		1113.39	0	1184.89	123825	784.261	0	0	Unbound	0.844696
3	ANDSVEICQEPHDYWEGEA	0.838125	2173.89	2316.89	2298.89		1087.44	756188	1158.94	2.33078e+06	1149.94	312912	0.222416	Unbound	0.838125
4	ANISVEICMEPHDYWEGEA	0.806724	2174.93	2317.93	2299.93		1087.96	7.99795e+06	1159.46	411448	1150.46	0	0.951073	Unbound	0.806724
5	ANQSNEGCEEPHDYWEGEA	0.809391	2146.81	2289.81	2271.81		1073.91	906378	1145.41	530201	1136.41	0	0.630928	Unbound	0.809391
6	AGDSLHQCMHPHDYWEGEA	0.500626	2164.87	2307.87	2289.87		1082.94	678664	1154.44	114449	1145.44	47233.8	0.8076	Unbound	0.500626
7	ADHSHDVCVHPHDYWEGEA	0.501662	2185.89	2328.89	2310.89		729.296	1.34151e+06	776.963	60855.9	770.963	17689	0.944689	Unbound	0.501662
8	AEDSVHQCHGPHDYWEGEA	0.481962	2148.86	2291.86	2273.86		716.952	158322	764.619	786964	758.619	17921	0.16437	Bound	0.481962
9	AGKSVHGCMHPHDYWEGEA	0.482505	2092.89	2235.89	2217.89		698.295	231059	745.962	34415.6	739.962	0	0.870362	Bound	0.482505			Ring 5
10	AINSVHMCHHPHDYWEGEA	0.493939	2214.93	2357.93	2339.93		738.978	1.40325e+06	786.645	0	780.645	137752	0.910609	Bound	0.493939
11	AGNSIHDCKHPHDYWEGEA	0.501986	2147.91	2290.91	2272.91		716.636	374420	764.303	22781.1	758.303	36417.8	0.863477	Unbound	0.501986
12	AGQSMHKCGHPHDYWEGEA	0.504289	2121.88	2264.88	2246.88		707.959	146441	755.625	0	749.625	13660	0.914679	Unbound	0.504289
13	AVMSGIDCQGPHDYWEGEA	0.338821	2046.84	2189.84	2171.84		1023.92	1.81517e+06	1095.42	120956	1086.42	109553	0.887319	Bound	0.338821
14	ADNSKNICKGPHDYWEGEA	0.382026	2115.93	2258.93	2240.93		705.976	614685	753.643	24925.6	747.643	59659.3	0.879038	Bound	0.382026
15	ADNSQHICQGPHDYWEGEA	0.409235	2138.87	2281.87	2263.87		713.624	400165	761.291	62524.3	755.291	33831.2	0.805938	Bound	0.409235
16	AKKSDERCRIPHDYWEGEA	0.410218	2272.07	2415.07	2397.07		758.022	0	805.689	264635	799.689	0	0	Bound	0.410218
17	ARESDKQCRGPHDYWEGEA	0.396144	2215.97	2358.97	2340.97		739.323	0	786.989	1.80749e+06	780.989	0	0	Bound	0.396144
18	AEMSNKRCKDPHDYWEGEA	0.431529	2247.97	2390.97	2372.97		749.988	1.10059e+06	797.655	20997.1	791.655	0	0.981279	Bound	0.431529
19	AGDSGGKCKEPHDYWEGEA	0.369418	2017.85	2160.85	2142.85		673.282	0	720.948	167685	714.948	0	0	Bound	0.369418
20	ANKSKHNCRMPHDYWEGEA	0.729356	2255	2398	2380		752.332	6030.74	799.999	0	793.999	0	1	Unbound	0.729356
21	ALGSDRNCDMPHDYWEGEA	0.617417	2147.87	2290.87	2272.87		716.622	186789	764.288	54395.3	758.288	0	0.774466	Unbound	0.617417
												accuracy	0.619048
R6	sequence	probability	cyclization	undehydrated	dehydrated		cyclization	cyclization area	undehydrated	undehydrated area	dehydrated	dehydrated area	cyclization ratio	class	probability
22	AADHNMQCKMGMSGEEGEA	0.847951	1977.77	2120.77	2102.77		659.922	0	707.589	143467	701.589	0	0	Unbound	0.847951
23	AADHNDHCVVEESDMEGEA	0.868808	2039.78	2120.77	2164.78		680.594	0	728.26	75079	722.26	0	0	Unbound	0.868808
24	AADHNQQCQRGDSGEEGEA	0.846954	1983.8	2126.8	2108.8			N/D						Unbound	0.846954
25	AADHNHDCMRGESLVEGEA	0.839372	2022.85	2165.85	2147.85		674.95	36706.4	722.617	178748	716.617	0	0.170367	Unbound	0.839372			Ring 6
26	AADHNQVCKIIESQNEGEA	0.203004	2037.94	2180.94	2162.94		679.98	18238.3	727.647	366374	721.647	0	0.0474199	Bound	0.203004
27	AADHNKECDNEVSRNEGEA	0.300657	2069.87	2212.87	2194.87		690.623	0	738.289	22138.1	732.289	0	0	Bound	0.300657
28	AADHNVVCDREQSEKEGEA	0.208698	2068.91	2211.91	2193.91		690.303	0	737.97	187301	731.97	0	0	Bound	0.208698
29	AADHNKQCDGEMSVQEGEA	0.265402	2000.82	2143.82	2125.82		667.606	0	715.273	77257.6	709.273	0	0	Bound	0.265402
30	AADHNQICGGIVSENEGEA	0.26795	1895.83	2038.83	2020.83		632.61	0	1019.91	220979	674.276	0	0	Bound	0.26795
31	AADHNVHCEGVLSNHEGEA	0.276145	1970.85	2113.85	2095.85		657.617	60668.1	705.284	350486	699.284	0	0.147556	Bound	0.276145
32	AADHNIHCRGIESKNEGEA	0.254857	2032.94	2175.94	2157.94		678.312	0	725.979	102799	719.979	0	0	Bound	0.254857
33	AADHNHGCKKEMSENEGEA	0.187866	2038.84	2181.84	2163.84			N/D						Bound	0.187866
34	AADHNQMCNKNMSENEGEA	0.190989	2074.81	2217.81	2199.81		692.271	0	739.937	66443.8	733.937	0	0	Bound	0.190989
35	AADHNMQCGLKHSMGEGEA	0.798983	1967.83	2110.83	2092.83		656.609	720195	704.275	217522	698.275	52286.8	0.727467	unbound	0.798983
36	AADHNHVCVQIKSGHEGEA	0.756605	1983.92	2126.92	2108.92		661.973	123573	709.64	573706	703.64	0	0.177222	unbound	0.756605
37	AADHNMLCRQILSIDEGEA	0.800879	2067.97	2210.97	2192.97		689.99	1.26783e+06	737.656	0	731.656	671387	0.653785	unbound	0.800879
38	AADHNHDCNMLDSVIEGEA	0.441009	2022.84	2165.84	2147.84		674.946	0	722.613	587636	716.613	0	0	bound	0.441009
39	AADHNLRCVRQKSGGEGEA	0.350019	1979.96	2122.96	2104.96		660.652	0	708.319	43141.8	702.319	0	0	Bound	0.350019
												accuracy	0.722222
R7	sequence	probability	cyclization	undehydrated	dehydrated		cyclization	cyclization area	undehydrated	undehydrated area	dehydrated	dehydrated area	cyclization ratio	class	probability
40	AACKKEIISERPAYWEGEA	0.640599	2133.05	2276.05	2258.05		1067.03	165073	1138.53	76812.9	1129.53	131768	0.441781	Unbound	0.640599
41	AACHQIQISGEPAYWEGEA	0.640324	2041.92	2184.92	2166.92		1021.46	416162	1092.96	0	1083.96	388415	0.517244	Unbound	0.640324
42	AACIDRHDSIEPAYWEGEA	0.646139	2114.93	2257.93	2239.93		1057.97	1.19568e+06	1129.47	118198	1120.47	270804	0.754524	Unbound	0.646139
43	AACMKIEHSNDPAYWEGEA	0.614066	2103.9	2246.9	2228.9		1052.45	979555	1123.95	53885	1114.95	95076.3	0.893029	Unbound	0.614066
44	AACILHHDSMEPAYWEGEA	0.677825	2111.91	2254.91	2236.91		1056.45	1.9784e+06	1127.95	138453	1118.95	161151	0.86848	Unbound	0.677825
45	AACRNINMSKVPAYWEGEA	0.709079	2091.98	2234.98	2216.98		1046.49	1.02783e+06	1117.99	0	1108.99	132286	0.885972	Unbound	0.709079
46	AACEMDHISLLPAYWEGEA	0.175285	2087.93	2230.93	2212.93		1044.47	929909	1115.97	219758	1106.97	654408	0.515449	Bound	0.175285
47	AACIHQEDSDIPAYWEGEA	0.482459	2086.89	2229.89	2211.89		1043.95	0	1115.45	1.43369e+06	1106.45	0	0	Bound	0.482459
48	AACDDIQMSDEPAYWEGEA	0.48288	2082.82	2225.82	2207.82		1041.91	0	1113.41	495849	1104.41	0	0	Bound	0.48288			Ring 7
49	AACDKERISEDPAYWEGEA	0.58833	2121.93	2264.93	2246.93		1061.46	339552	1132.96	0	1123.96	287169	0.541792	Unbound	0.58833
50	AACGQVGKSHGPAYWEGEA	0.216595	1899.85	2042.85	2024.85		950.427	521422	1021.93	0	1012.93	69176.5	0.88287	Bound	0.216595
51	AACNVDQKSHHPAYWEGEA	0.21892	2094.92	2237.92	2219.92		1047.96	702270	1119.46	0	1110.46	44573	0.940318	Bound	0.21892
52	AACIHNHDSMRPAYWEGEA	0.703126	2139.92	2282.92	2264.92		1070.46	132186	1141.96	17202.8	1132.96	0	0.884845	Unbound	0.703126
53	AACNRDQVSINPAYWEGEA	0.203249	2075.93	2218.93	2200.93		1038.47	1.49589e+06	1109.97	48257	1100.97	0	0.968748	Bound	0.203249
54	AACMHQMKSIDPAYWEGEA	0.208657	2119.91	2262.91	2244.91		1060.46	594538	1131.96	0	1122.96	0	1	Bound	0.208657
55	AACMLDMESDIPAYWEGEA	0.174877	2083.86	2226.86	2208.86		1042.43	0	1113.93	560390	1104.93	0	0	Bound	0.174877
56	AACGGNHDSEMPAYWEGEA	0.187726	1976.76	2119.76	2101.76		988.882	497727	1060.38	204564	1051.38	0	0.708719	Bound	0.187726
57	AACNKVDESGIPAYWEGEA	0.149376	1991.89	2134.89	2116.89		996.445	0	1067.95	388769	1058.95	0	0	Bound	0.149376
58	AACMGLERSDKPAYWEGEA	0.282861	2065.92	2208.92	2190.92		689.307	18096.2	736.974	150066	730.974	0	0.107612	Bound	0.282861
59	AACQVVQESREPAYWEGEA	0.373066	2104.95	2247.95	2229.95		1052.97	27556.8	1124.47	186357	743.983	0	0.128822	Bound	0.373066
60	AACDENKDSDHPAYWEGEA	0.328549	2089.83	2232.83	2214.83		697.277	0	744.943	11280.9	738.943	0	0	Bound	0.328549
												accuracy	0.666667

### Sheet: Fig 6B
		The mass value in green was determined by MALDI-ToF						The product area in orange was determined by LC-MS.
	sequence	M+1	cyclization	undehydrated	dehydrated			cyclization	cyclization area	undehydrated	undehydrated area	dehydrated	dehydrated area	cyclization ratio
5V5	ANQSNEGCEEPHDYWEGEA	2164.81	2146.81	2289.81	2271.81			1073.91	906378	1145.41	530201	1136.41	0	0.630928
5v5.1	ANQSDEGCEEPHDYWEGEA	2165.8	2147.8	2290.8	2272.8			1074.4	49988.7	1145.9	400923	1136.9	0	0.110861
5v5.2	ANDSDEGCEEPHDYWEGEA	2152.77	2134.77	2277.77	2259.77			1067.88	0	1139.38	535967	1130.38	0	0
5v5.3	ANDSNEGCEEPHDYWEGEA	2151.78	2133.78	2276.78	2258.78			1067.39	0	1138.89	575791	1129.89	0	0
5V5.4	ANQSNLGCEEPHDYWEGEA	2148.86	2130.86	2273.86	2255.86			1065.93	2.23479e+06	1137.43	136431	1128.43	0	0.942464
7V9	AACDDIQMSDEPAYWEGEA	2100.82	2082.82	2225.82	2207.82			1041.91	0	1113.41	495849	1104.41	0	0
7V9.1	AACIDIQMSDEPAYWEGEA	2098.87	2080.87	2223.87	2205.87			1040.94	0	1112.44	878018	1103.44	0	0
7V9.2	AACDDIQDSMEPAYWEGEA	2100.82	2082.82	2225.82	2207.82			1041.91	0	1113.41	238319	1104.41	0	0
7v9.3	AACDDIQMSLEPAYWEGEA	2098.87	2080.87	2223.87	2205.87			1040.94	434941	1112.44	0	1103.44	0	1
